# Protein-intrinsic properties and context-dependent effects regulate pioneer-factor binding and function

**DOI:** 10.1101/2023.03.18.533281

**Authors:** Tyler J. Gibson, Melissa M. Harrison

## Abstract

Chromatin is a barrier to the binding of many transcription factors. By contrast, pioneer factors access nucleosomal targets and promote chromatin opening. Despite binding to target motifs in closed chromatin, many pioneer factors display cell-type specific binding and activity. The mechanisms governing pioneer-factor occupancy and the relationship between chromatin occupancy and opening remain unclear. We studied three *Drosophila* transcription factors with distinct DNA-binding domains and biological functions: Zelda, Grainy head, and Twist. We demonstrated that the level of chromatin occupancy is a key determinant of pioneering activity. Multiple factors regulate occupancy, including motif content, local chromatin, and protein concentration. Regions outside the DNA-binding domain are required for binding and chromatin opening. Our results show that pioneering activity is not a binary feature intrinsic to a protein but occurs on a spectrum and is regulated by a variety of protein-intrinsic and cell-type-specific features.
