## Supplemental Table 2 for "Protein-intrinsic properties and context-dependent effects regulate pioneer-factor binding and function"

### Sheet: Sheet 1
IP_target	sample_type	GSE_accession	PMID
H4K16ac	S2 cells	GSE37865	23233545
H3K4me1	S2 cells	GSE85191	29378787
H3K4me3	S2 cells	GSE85191	29378787
H3K27ac	S2 cells	GSE85191	29378787
PolII	S2 cells	GSE85191	29378787
H3K9me3	S2 cells	GSE160855	33538693
aNej	S2 cells	GSE64464	26604986
H1	S2 cells	GSE127227	32103264
HP1a	S2 cells	GSE56101	24990964
H2Av	S2 cells	GSE129236	31242411
H3K36me3	S2 cells	GSE129236	31242411
H3	S2 cells	GSE129236	31242411
H3K4me3	S2 cells	GSE129236	31242411
SSRP1	S2 cells	GSE129236	31242411
Spt16	S2 cells	GSE129236	31242411
Rpb3	S2 cells	GSE129236	31242411
PolII_phosphoSer2	S2 cells	GSE101557	28871058
M1BP	S2 cells	GSE101557	28871058
GAGA	S2 cells	GSE101557	28871058
dRing	S2 cells	GSE101557	28871058
Ez	S2 cells	GSE101557	28871058
aH3K27me3	S2 cells	GSE151983	33049227
Pc	S2 cells	GSE24521	21177970
Ph	S2 cells	GSE24521	21177970
Psc	S2 cells	GSE24521	21177970
aBEAF32	S2 cells	GSE52887	24486021
GSE41354_aCP190	S2 cells	GSE41354	24055367
Su-Hw	S2 cells	GSE41354	24055367
Mod-mdg4	S2 cells	GSE41354	24055367
CTCF	S2 cells	GSE41354	24055367
Pho	S2 cells	GSE84502	24055367
Zld	embryo nc8	GSE30757	22028662
Zld	embryo nc13	GSE30757	22028662
Zld	embryo nc14	GSE30757	22028662
Grh	embryo 2-3H	GSE83305	28007888
Grh	embryo 5-6H	GSE83305	28007888
Grh	embryo 11-12H	GSE83305	28007888
Grh	embryo 15-16H	GSE83305	28007888
Grh	wing disc	GSE83305	28007888
Zld	larval neural stem cells	GSE150931	34887421
Twi	embryo 1-3H	NA	21383317
